# Effects of the G-quadruplex-binding drugs Quarfloxin and CX-5461 on the malaria parasite *Plasmodium falciparum*

**DOI:** 10.1101/2023.07.13.548827

**Authors:** Holly M. Craven, Guilherme Nettesheim, Pietro Cicuta, Andrew M. Blagborough, Catherine J. Merrick

## Abstract

*Plasmodium falciparum* is the deadliest causative agent of human malaria. This parasite has historically developed resistance to many drugs, including the current frontline treatments, so new therapeutic targets are needed. Our previous work on guanine quadruplexes (G4s) in the parasite’s DNA and RNA has highlighted their influence on parasite biology, and revealed G4 stabilising compounds as promising candidates for drug repositioning. In particular, quarfloxin, a former anticancer agent, kills blood-stage parasites at all developmental stages, with fast rates of kill and nanomolar potency. Here we explored the molecular mechanism of quarfloxin and its related derivative CX-5461. *In vitro,* both compounds bound to *P. falciparum*-encoded G4 sequences. *In cellulo*, quarfloxin was more potent than CX-5461, and could prevent establishment of blood-stage malaria *in vivo* in a murine model. CX-5461 showed clear DNA damaging activity, as reported in human cells, while quarfloxin caused weaker signatures of DNA damage. Both compounds caused transcriptional dysregulation in the parasite, but the affected genes were largely different, again suggesting different modes of action. Therefore, CX-5461 may act primarily as a DNA damaging agent in both *Plasmodium* parasites and mammalian cells, whereas the complete antimalarial mode of action of quarfloxin may be parasite-specific and remains somewhat elusive.
