## Supplemental Tables for "Effects of the G-quadruplex-binding drugs Quarfloxin and CX-5461 on the malaria parasite *Plasmodium falciparum*"

### Sheet: Supp. Table 1 QF- DE
QF
GeneID	Product Description	Gene Type	baseMean	logFC	lfcSE	pvalue	FDR
PF3D7_0202100	liver stage associated protein 2	protein coding gene	41.7935	-2.27723	0.749403	5.68703e-05	0.0188987
PF3D7_0202300	Plasmodium exported protein (hyp11), unknown function	protein coding gene	72.1881	-2.05949	0.756747	0.000141393	0.0253046
PF3D7_0206200	pantothenate transporter	protein coding gene	778.393	-1.35815	0.475591	0.000126357	0.0253046
PF3D7_0401700	Plasmodium exported protein, unknown function, pseudogene	pseudogene	227.956	1.26982	0.367309	2.81767e-05	0.0131665
PF3D7_0423400	apical asparagine-rich protein AARP	protein coding gene	384.978	-1.24238	0.432328	0.000129856	0.0253046
PF3D7_0507000	conserved protein, unknown function	protein coding gene	1283.12	-1.57295	0.527175	7.80658e-05	0.0202301
PF3D7_0513900	conserved protein, unknown function	protein coding gene	1426.94	-1.76809	0.55979	4.12162e-05	0.0170223
PF3D7_0516600	sporozoite surface antigen MB2	protein coding gene	4223.92	-1.75929	0.564017	4.7534e-05	0.0182293
PF3D7_0532800	stevor, pseudogene	pseudogene	38.0817	1.7437	0.609505	0.000188058	0.0296273
PF3D7_0600300	rifin	protein coding gene	30.1634	-1.95167	0.83623	0.000418974	0.0439041
PF3D7_0603900	conserved Plasmodium protein, unknown function	protein coding gene	204.677	-1.89936	0.651996	8.66173e-05	0.0211385
PF3D7_0632400	rifin	protein coding gene	43.8511	-2.71138	0.781744	1.3021e-05	0.0131665
PF3D7_0709400	Cg7 protein	protein coding gene	4080.76	-1.40665	0.539103	0.000238537	0.0318967
PF3D7_0713300	erythrocyte membrane protein 1 (PfEMP1), pseudogene	pseudogene	122.099	1.52123	0.576007	0.000399767	0.0429269
PF3D7_0726000	28S ribosomal RNA	ncRNA gene	3632.5	-1.48233	0.49543	7.91268e-05	0.0202301
PF3D7_0726100	Plasmodium exported protein, unknown function	protein coding gene	332.449	1.09938	0.363994	0.000132735	0.0253046
PF3D7_0812900	conserved Plasmodium protein, unknown function	protein coding gene	276.987	-1.3125	0.534425	0.000377163	0.0413263
PF3D7_0813800	GDP-mannose 4,6-dehydratase	protein coding gene	274.676	-1.43809	0.535219	0.000193138	0.0296273
PF3D7_0817300	conserved Plasmodium protein, unknown function	protein coding gene	3812.45	-1.66135	0.506832	2.94277e-05	0.0131665
PF3D7_0830200	28S ribosomal RNA	ncRNA gene	133.249	-1.75399	0.623372	0.000122812	0.0253046
PF3D7_0902300	serine/threonine protein kinase, FIKK family	protein coding gene	273.43	-1.45358	0.617989	0.000451397	0.0446782
PF3D7_0906400	dynein intermediate light chain, putative	protein coding gene	64.3948	-1.9275	0.799802	0.000323595	0.0377692
PF3D7_0932900	conserved Plasmodium protein, unknown function	protein coding gene	109.883	-2.25111	0.681608	2.29665e-05	0.0131665
PF3D7_0934900	conserved Plasmodium protein, unknown function	protein coding gene	404.544	-1.18803	0.504175	0.00051312	0.0472408
PF3D7_1003000	guanylate cyclase organizer UGO, putative	protein coding gene	2134.28	-1.1725	0.457252	0.000312433	0.0372767
PF3D7_1006100	CCR4-NOT transcription complex subunit 5, putative	protein coding gene	2125.13	-1.82477	0.555183	2.70684e-05	0.0131665
PF3D7_1010300	succinate dehydrogenase subunit 4, putative	protein coding gene	7378.04	-1.17166	0.411073	0.000140616	0.0253046
PF3D7_1022100	methyltransferase, putative	protein coding gene	437.126	-1.40813	0.533845	0.000224313	0.0318967
PF3D7_1027300	peroxiredoxin	protein coding gene	43308.1	-1.47389	0.478033	5.98394e-05	0.0188987
PF3D7_1102600	Plasmodium exported protein, unknown function	protein coding gene	360.662	-1.66578	0.548274	6.3868e-05	0.0190504
PF3D7_1135800	conserved Plasmodium protein, unknown function	protein coding gene	2047.25	-1.14561	0.482294	0.000506181	0.0472408
PF3D7_1143600	conserved Plasmodium protein, unknown function	protein coding gene	75.3731	-2.13112	0.631256	1.88189e-05	0.0131665
PF3D7_1144200	conserved Plasmodium protein, unknown function	protein coding gene	3032.92	-1.34574	0.48249	0.000152581	0.026426
PF3D7_1148500	non-coding RNA	ncRNA gene	1807.37	-1.33237	0.563331	0.000457683	0.0446782
PF3D7_1148600	18S ribosomal RNA	ncRNA gene	47.7485	-2.59914	0.752223	1.31327e-05	0.0131665
PF3D7_1200500	rifin	protein coding gene	670.932	-1.54693	0.603007	0.000249518	0.0318967
PF3D7_1216500	male development gene 1	protein coding gene	724.137	-1.10962	0.356299	6.76189e-05	0.0191077
PF3D7_1251600	conserved Plasmodium protein, unknown function	protein coding gene	601.476	-1.39135	0.553583	0.000310667	0.0372767
PF3D7_1304200	CorA-like Mg2+ transporter protein, putative	protein coding gene	199.037	-1.37993	0.510333	0.000191418	0.0296273
PF3D7_1327600	nicotinamide/nicotinic acid mononucleotide adenylyltransferase	protein coding gene	158.305	-1.78155	0.627987	0.000111075	0.0248484
PF3D7_1344600	lipoyl synthase	protein coding gene	1287.95	-1.94786	0.524716	5.71164e-06	0.0131665
PF3D7_1356900	protein kinase 5	protein coding gene	2290.99	-1.25659	0.476683	0.000244766	0.0318967
PF3D7_1439100	DEAD/DEAH box helicase, putative	protein coding gene	1597.68	-1.22945	0.495407	0.000369135	0.0412893
PF3D7_1441000	cytoplasmic tRNA 2-thiolation protein 2, putative	protein coding gene	1884.74	-1.47948	0.507961	9.7116e-05	0.0226703
PF3D7_1441600	acid cluster protein 33 homologue, putative	protein coding gene	1037.67	-1.37218	0.520093	0.000228787	0.0318967
PF3D7_1458700	exonuclease V, mitochondrial, putative	protein coding gene	1598.4	-1.35677	0.549132	0.000349208	0.0398914
PF3D7_1472200	histone deacetylase, putative	protein coding gene	5188.36	-1.23807	0.512499	0.000425221	0.0439041
PF3D7_MIT01300	ribosomal RNA fragment RNA10	ncRNA gene	1020.58	-1.44737	0.576725	0.000303443	0.0372767
PF3D7_MIT01500	large subunit ribosomal RNA fragment F	ncRNA gene	1441.37	-1.34675	0.403654	2.82105e-05	0.0131665
PF3D7_MIT03300	ribosomal RNA fragment RNA7	ncRNA gene	1144.47	-1.89624	0.499558	4.19495e-06	0.0131665
PF3D7_MIT04200	ribosomal RNA fragment RNA8	ncRNA gene	1864.1	-1.9136	0.550633	1.35347e-05	0.0131665

### Sheet: Supp. Table 2 CX - DE
CX5461
GeneID	Product Description	Gene Type	baseMean	logFC	lfcSE	pvalue	FDR
PF3D7_1035200	S-antigen	protein coding gene	1313.7	-2.60021	0.291547	2.05e-20	1.1e-16
PF3D7_0419700	apical merozoite protein	protein coding gene	828.451	-2.37239	0.285106	4.55e-18	1.22e-14
PF3D7_0206800	merozoite surface protein 2	protein coding gene	278.169	-2.30532	0.397342	3.34e-10	2.98e-07
PF3D7_0201500	Plasmodium exported protein (hyp9), unknown function	protein coding gene	23.4599	-2.28131	0.82526	0.000175	0.00505845
PF3D7_1215700	conserved Plasmodium protein, unknown function	protein coding gene	34.8128	-1.82812	0.657205	0.0002	0.00553302
PF3D7_0725800	5.8S ribosomal RNA	ncRNA gene	15.3143	-1.82024	1.18062	0.00255751	0.0316994
PF3D7_1337700	phosphoinositide-binding protein PH2	protein coding gene	82.7862	-1.78005	0.367987	7.07e-08	1.52e-05
PF3D7_1251600	conserved Plasmodium protein, unknown function	protein coding gene	601.476	-1.75526	0.449254	4.57e-06	0.000396
PF3D7_1035900	merozoites-associated armadillo repeats protein	protein coding gene	104.268	-1.74965	0.480558	1.31e-05	0.000804
PF3D7_1012200	rhoptry associated adhesin	protein coding gene	868.529	-1.74946	0.417304	1.42e-06	0.000173
PF3D7_1027300	peroxiredoxin	protein coding gene	43308.1	-1.72333	0.400825	9.13e-07	0.000133
PF3D7_0722200	rhoptry-associated leucine zipper-like protein 1	protein coding gene	820.802	-1.69853	0.46456	1.27e-05	0.000804
PF3D7_0707300	rhoptry-associated membrane antigen	protein coding gene	2579.44	-1.69658	0.381179	4.52e-07	7.35e-05
PF3D7_1306000	conserved Plasmodium protein, unknown function	protein coding gene	490.916	-1.68892	0.252713	1.42e-12	2.53e-09
PF3D7_0423400	apical asparagine-rich protein AARP	protein coding gene	384.978	-1.67517	0.359811	1.77e-07	3.37e-05
PF3D7_0917300	conserved protein, unknown function	protein coding gene	159.486	-1.65623	0.3385	6.3e-08	1.47e-05
PF3D7_0905500	conserved protein, unknown function	protein coding gene	2644.97	-1.63652	0.272137	1.12e-10	1.51e-07
PF3D7_1013800	conserved Plasmodium protein, unknown function	protein coding gene	201.825	-1.62371	0.38299	1.28e-06	0.000168
PF3D7_1358400	conserved Plasmodium protein, unknown function	protein coding gene	664.063	-1.6082	0.292183	2.29e-09	1.76e-06
PF3D7_1019100	conserved Plasmodium protein, unknown function	protein coding gene	459.62	-1.60481	0.341545	1.5e-07	2.98e-05
PF3D7_0202100	liver stage associated protein 2	protein coding gene	41.7935	-1.58349	0.66899	0.000653	0.0131288
PF3D7_0507000	conserved protein, unknown function	protein coding gene	1283.12	-1.57194	0.446062	2.16e-05	0.00115941
PF3D7_1010300	succinate dehydrogenase subunit 4, putative	protein coding gene	7378.04	-1.5685	0.340001	2.34e-07	4.06e-05
PF3D7_1231300	conserved Plasmodium protein, unknown function	protein coding gene	32.8718	-1.56272	0.658522	0.00065	0.0131288
PF3D7_1144200	conserved Plasmodium protein, unknown function	protein coding gene	3032.92	-1.55138	0.399852	5.88e-06	0.000471
PF3D7_1228500	RNA pseudouridylate synthase, putative	protein coding gene	3076.29	-1.52463	0.350382	8.52e-07	0.000127
PF3D7_1228600	merozoite surface protein 9	protein coding gene	33741.9	-1.50645	0.301182	3.57e-08	1.46e-05
PF3D7_0631000	tetratricopeptide repeat protein, putative	protein coding gene	232.57	-1.4972	0.363448	2.16e-06	0.000242
PF3D7_1335100	merozoite surface protein 7	protein coding gene	7682.18	-1.49618	0.304067	5.44e-08	1.46e-05
PF3D7_0511600	apical rhoptry neck protein	protein coding gene	139.729	-1.48187	0.311173	1.26e-07	2.61e-05
PF3D7_0531500	non-coding RNA	ncRNA gene	16.922	-1.47048	0.956228	0.00336378	0.0375471
PF3D7_0526600	conserved Plasmodium protein, unknown function	protein coding gene	603.232	-1.46774	0.495309	0.000152	0.00457331
PF3D7_1118700	myosin light chain B	protein coding gene	478.258	-1.46764	0.351751	1.8e-06	0.00021
PF3D7_1313600	Clu domain-containing protein, putative	protein coding gene	335.333	-1.46027	0.362069	3.45e-06	0.000337
PF3D7_0404700	dipeptidyl aminopeptidase 3	protein coding gene	538.52	-1.44677	0.340302	1.38e-06	0.000173
PF3D7_0813800	GDP-mannose 4,6-dehydratase	protein coding gene	274.676	-1.42607	0.449252	7.93e-05	0.00291699
PF3D7_1135800	conserved Plasmodium protein, unknown function	protein coding gene	2047.25	-1.42527	0.389527	1.47e-05	0.000869
PF3D7_0604100	AP2 domain transcription factor	protein coding gene	1846.98	-1.41394	0.285868	4.88e-08	1.46e-05
PF3D7_0405900	apical sushi protein	protein coding gene	981.635	-1.40608	0.348187	3.37e-06	0.000337
PF3D7_0308100	zinc finger protein, putative	protein coding gene	1239.76	-1.38968	0.2804	4.98e-08	1.46e-05
PF3D7_0201700	DnaJ protein, putative	protein coding gene	24.0857	-1.38093	1.07637	0.00445456	0.04492
PF3D7_0322800	conserved Plasmodium protein, unknown function	protein coding gene	109.655	-1.37743	0.544065	0.000523	0.0114548
PF3D7_1328800	transcriptional regulatory protein sir2a	protein coding gene	168.943	-1.3769	0.403158	3.6e-05	0.00168304
PF3D7_0934900	conserved Plasmodium protein, unknown function	protein coding gene	404.544	-1.37382	0.409994	4.67e-05	0.00196844
PF3D7_1022700	phospholipid scramblase	protein coding gene	113.384	-1.37337	0.436129	8.94e-05	0.00318041
PF3D7_1449600	conserved protein, unknown function	protein coding gene	301.712	-1.3605	0.272809	4.29e-08	1.46e-05
PF3D7_0611600	basal complex transmembrane protein 1	protein coding gene	1711.1	-1.35602	0.291565	2.22e-07	3.98e-05
PF3D7_1116000	rhoptry neck protein 4	protein coding gene	1737.63	-1.3519	0.421556	7.63e-05	0.00284444
PF3D7_1449200	conserved Plasmodium protein, unknown function	protein coding gene	2296.64	-1.33896	0.875122	0.00369034	0.039866
PF3D7_1148600	18S ribosomal RNA	ncRNA gene	47.7485	-1.33536	0.707233	0.00214842	0.0279973
PF3D7_0220800	cytoadherence linked asexual protein 2	protein coding gene	816.463	-1.3318	0.33533	4.77e-06	0.0004
PF3D7_1006100	CCR4-NOT transcription complex subunit 5, putative	protein coding gene	2125.13	-1.32734	0.490005	0.000359	0.0086822
PF3D7_1035400	merozoite surface protein 3	protein coding gene	7869.79	-1.32549	0.404323	6.19e-05	0.00246158
PF3D7_1441000	cytoplasmic tRNA 2-thiolation protein 2, putative	protein coding gene	1884.74	-1.3211	0.433059	0.000135	0.00421308
PF3D7_1206000	shewanella-like protein phosphatase 2	protein coding gene	646.196	-1.32052	0.250492	9.76e-09	5.82e-06
PF3D7_1019700	conserved Plasmodium protein, unknown function	protein coding gene	280.51	-1.30823	0.278643	1.82e-07	3.37e-05
PF3D7_1252100	rhoptry neck protein 3	protein coding gene	2261.79	-1.30421	0.358618	1.81e-05	0.00103248
PF3D7_0704500	serine/threonine protein kinase, putative	protein coding gene	2625.63	-1.30159	0.336031	6.81e-06	0.00053
PF3D7_0423300	conserved Plasmodium protein, unknown function	protein coding gene	1202.17	-1.30047	0.352335	1.44e-05	0.000866
PF3D7_0508900	protein AAP6	protein coding gene	2614.44	-1.28173	0.318258	3.81e-06	0.00035
PF3D7_1312100	GYF domain-containing protein, putative	protein coding gene	855.891	-1.27693	0.353386	1.9e-05	0.00107265
PF3D7_1133300	cell division control protein CDC50B	protein coding gene	1164.67	-1.27363	0.259354	6.78e-08	1.52e-05
PF3D7_1143200	DnaJ protein, putative	protein coding gene	8436.72	-1.26522	0.255028	5.21e-08	1.46e-05
PF3D7_1334800	MSP7-like protein	protein coding gene	5999.8	-1.25909	0.239712	1.1e-08	5.93e-06
PF3D7_0202300	Plasmodium exported protein (hyp11), unknown function	protein coding gene	72.1881	-1.2546	0.697103	0.00270077	0.0326586
PF3D7_0424200	reticulocyte binding protein homologue 4	protein coding gene	136.797	-1.2522	0.463003	0.000379	0.00899301
PF3D7_1307900	tripartite motif protein, putative	protein coding gene	1057.17	-1.24837	0.28426	8.36e-07	0.000127
PF3D7_1339700	conserved Plasmodium protein, unknown function	protein coding gene	1719.63	-1.2482	0.237868	1.22e-08	5.94e-06
PF3D7_1476300	Plasmodium exported protein (PHISTb), unknown function	protein coding gene	1348.35	-1.24064	0.349261	2.54e-05	0.00131347
PF3D7_0813100	conserved Plasmodium protein, unknown function	protein coding gene	378.262	-1.23968	0.30522	3.51e-06	0.000337
PF3D7_1038000	antigen UB05	protein coding gene	38375.1	-1.23383	0.287196	1.26e-06	0.000168
PF3D7_1431400	surface-related antigen SRA	protein coding gene	681.571	-1.23327	0.418699	0.00019	0.00536624
PF3D7_0111400	conserved Plasmodium protein, unknown function	protein coding gene	1281.1	-1.23062	0.316377	7.06e-06	0.000541
PF3D7_0315400	conserved Plasmodium protein, unknown function	protein coding gene	5994.58	-1.22777	0.319787	8.51e-06	0.00061
PF3D7_1145200	serine/threonine protein kinase, putative	protein coding gene	1187.82	-1.22223	0.276829	7.66e-07	0.000121
PF3D7_0731000	non-coding RNA	ncRNA gene	62.848	-1.22106	0.425339	0.00024	0.0064406
PF3D7_0924600	conserved Plasmodium protein, unknown function	protein coding gene	612.705	-1.20775	0.293149	2.76e-06	0.000289
PF3D7_0932900	conserved Plasmodium protein, unknown function	protein coding gene	109.883	-1.20467	0.640931	0.0025136	0.0315852
PF3D7_1017100	rhoptry neck protein 12	protein coding gene	1030.34	-1.20359	0.310924	8.01e-06	0.000581
PF3D7_0706300	apicomplexan kinetochore protein 11, putative	protein coding gene	622.98	-1.19522	0.449699	0.000459	0.0104241
PF3D7_0601600	tetratricopeptide repeat protein, putative	protein coding gene	39.7438	-1.19458	0.603816	0.00207873	0.0274893
PF3D7_0528300	conserved protein, unknown function	protein coding gene	65.5076	-1.19247	0.431082	0.000335	0.00837108
PF3D7_1439100	DEAD/DEAH box helicase, putative	protein coding gene	1597.68	-1.18706	0.411192	0.000243	0.00649242
PF3D7_0518200	SWIB/MDM2 domain-containing protein	protein coding gene	2256.57	-1.18375	0.292759	3.93e-06	0.000351
PF3D7_0618000	conserved Plasmodium membrane protein, unknown function	protein coding gene	219.135	-1.18315	0.38961	0.000162	0.00482017
PF3D7_0214900	rhoptry neck protein 6	protein coding gene	604.06	-1.18188	0.346555	4.54e-05	0.00193731
PF3D7_1468800	splicing factor U2AF large subunit, putative	protein coding gene	4821.14	-1.18099	0.313829	1.25e-05	0.000804
PF3D7_1460600	inner membrane complex sub-compartment protein 3	protein coding gene	855.803	-1.17236	0.354795	6.46e-05	0.0025241
PF3D7_0207000	merozoite surface protein 4	protein coding gene	10620.6	-1.17154	0.348726	5.86e-05	0.00238554
PF3D7_0519100	50S ribosomal protein L14, mitochondrial, putative	protein coding gene	1457.57	-1.16645	0.391297	0.000188	0.00535856
PF3D7_0923500	cyclin-dependent kinases regulatory subunit, putative	protein coding gene	1316.66	-1.15661	0.362969	9.84e-05	0.00337148
PF3D7_1035600	merozoite surface protein	protein coding gene	276.234	-1.15395	0.330391	3.4e-05	0.00164402
PF3D7_1122700	conserved Plasmodium protein, unknown function	protein coding gene	1491.56	-1.15238	0.317697	2.12e-05	0.00115751
PF3D7_0102300	Plasmodium exported protein, unknown function	protein coding gene	4451.19	-1.14867	0.332225	4.55e-05	0.00193731
PF3D7_0501600	rhoptry-associated protein 2	protein coding gene	1557.19	-1.14046	0.358093	0.000101	0.00343554
PF3D7_0202400	translation-enhancing factor	protein coding gene	731.019	-1.13571	0.327367	3.78e-05	0.00173301
PF3D7_0105400	conserved Plasmodium protein, unknown function	protein coding gene	172.082	-1.12906	0.30247	1.45e-05	0.000867
PF3D7_0607700	conserved Plasmodium protein, unknown function	protein coding gene	2119.59	-1.12556	0.276689	3.45e-06	0.000337
PF3D7_1136200	conserved Plasmodium protein, unknown function	protein coding gene	570.296	-1.12338	0.363877	0.000143	0.00437415
PF3D7_0808000	conserved Plasmodium protein, unknown function	protein coding gene	481.434	-1.11189	0.496371	0.00142168	0.0219338
PF3D7_1423500	conserved Plasmodium protein, unknown function	protein coding gene	199.507	-1.11091	0.479183	0.00117223	0.0188433
PF3D7_1478100	Plasmodium exported protein (hyp13), unknown function	protein coding gene	195.468	-1.11045	0.32099	4.03e-05	0.00181838
PF3D7_1140600	conserved Plasmodium protein, unknown function	protein coding gene	411.777	-1.1051	0.275234	5e-06	0.000413
PF3D7_0105300	cyclase-associated protein	protein coding gene	1021.03	-1.10418	0.254008	1.24e-06	0.000168
PF3D7_0822900	PhIL1-interacting candidate PIC2	protein coding gene	381.119	-1.09573	0.437275	0.000764	0.0145006
PF3D7_1223000	conserved Plasmodium protein, unknown function	protein coding gene	253.97	-1.09482	0.453069	0.00095	0.0165041
PF3D7_1410400	rhoptry-associated protein 1	protein coding gene	5486.81	-1.08654	0.405432	0.000511	0.0113748
PF3D7_1470400	mitochondrial pyruvate carrier protein 2, putative	protein coding gene	389.064	-1.08377	0.425917	0.000702	0.013735
PF3D7_1136000	conserved Plasmodium protein, unknown function	protein coding gene	994.182	-1.08353	0.292858	1.72e-05	0.000993
PF3D7_1018200	serine/threonine protein phosphatase 8, putative	protein coding gene	926.825	-1.07963	0.35086	0.000156	0.00468246
PF3D7_1409100	aldo-keto reductase, putative	protein coding gene	2219.12	-1.06984	0.374858	0.000313	0.00792287
PF3D7_1247700	conserved Plasmodium protein, unknown function	protein coding gene	150.025	-1.06583	0.333872	0.000108	0.003586
PF3D7_0630400	conserved Plasmodium protein, unknown function	protein coding gene	364.513	-1.04541	0.266104	7.41e-06	0.000552
PF3D7_0902300	serine/threonine protein kinase, FIKK family	protein coding gene	273.43	-1.03613	0.532363	0.00286292	0.0340821
PF3D7_0528400	palmitoyltransferase DHHC7	protein coding gene	1331.33	-1.02982	0.257149	5.55e-06	0.000451
PF3D7_1129300	conserved Plasmodium protein, unknown function	protein coding gene	422.989	-1.02568	0.385361	0.000567	0.0119762
PF3D7_0709200	glutaredoxin-like protein	protein coding gene	857.285	-1.02456	0.362551	0.000354	0.0086822
PF3D7_1402500	ribosomal protein S27a, putative	protein coding gene	7290.09	-1.01956	0.28751	3.31e-05	0.00164402
PF3D7_0919200	PPPDE peptidase, putative	protein coding gene	416.571	-1.01936	0.379029	0.000523	0.0114548
PF3D7_0935900	ring-exported protein 1	protein coding gene	917.704	-1.01758	0.43975	0.00140019	0.0217154
PF3D7_1478800	Plasmodium exported protein, unknown function	protein coding gene	53.5826	-1.01524	0.479265	0.00205753	0.0273526
PF3D7_0206200	pantothenate transporter	protein coding gene	778.393	-1.01522	0.410334	0.00096	0.0165999
PF3D7_1135900	3-oxo-5-alpha-steroid 4-dehydrogenase, putative	protein coding gene	9648.95	-1.01499	0.290549	4.14e-05	0.00184458
PF3D7_1002700	conserved Plasmodium protein, unknown function	protein coding gene	797.351	-1.01392	0.266825	1.31e-05	0.000804
PF3D7_0531100	conserved Plasmodium protein, unknown function	protein coding gene	678.423	-1.00328	0.258643	9.64e-06	0.000664
PF3D7_1133000	conserved Plasmodium protein, unknown function	protein coding gene	442.912	-1.00284	0.323929	0.000159	0.00474126
PF3D7_0501500	rhoptry-associated protein 3	protein coding gene	1538.94	-0.999998	0.430956	0.00140347	0.0217154
PF3D7_0107200	CCR4 domain-containing protein 3, putative	protein coding gene	170.056	1.00289	0.360974	0.00046	0.0104241
PF3D7_0317100	6-cysteine protein B9	protein coding gene	69.3025	1.01145	0.413605	0.00113936	0.0186789
PF3D7_0710500	conserved protein, unknown function	protein coding gene	304.099	1.01325	0.29225	4.76e-05	0.00198211
PF3D7_1130900	conserved Plasmodium protein, unknown function	protein coding gene	386.634	1.02031	0.28873	3.58e-05	0.00168304
PF3D7_1237200	conserved Plasmodium protein, unknown function	protein coding gene	380.728	1.02637	0.268207	1.15e-05	0.000761
PF3D7_0816300	male gamete fusion factor HAP2P	protein coding gene	114.803	1.04021	0.38695	0.000545	0.011702
PF3D7_0709000	chloroquine resistance transporter	protein coding gene	961.751	1.04173	0.307138	5.94e-05	0.00239743
PF3D7_0812200	serine protease HTRA2	protein coding gene	197.714	1.04356	0.340833	0.000194	0.00539671
PF3D7_0523000	multidrug resistance protein 1	protein coding gene	2256.67	1.04391	0.314056	7.36e-05	0.00278237
PF3D7_1139600	conserved Plasmodium protein, unknown function	protein coding gene	45.9622	1.04713	0.522904	0.0027221	0.032769
PF3D7_1009200	ribonuclease, putative	protein coding gene	266.381	1.05879	0.268792	7.25e-06	0.000549
PF3D7_1211900	non-SERCA-type Ca2+ -transporting P-ATPase	protein coding gene	2713.04	1.0637	0.266076	6.31e-06	0.000498
PF3D7_0922300	conserved protein, unknown function	protein coding gene	25.0733	1.07321	0.683429	0.00504205	0.0484959
PF3D7_1371800	Plasmodium exported protein, unknown function	protein coding gene	258.427	1.07555	0.332044	9.45e-05	0.00333646
PF3D7_1224600	cytochrome c heme lyase, putative	protein coding gene	142.047	1.07755	0.338784	0.000105	0.00355584
PF3D7_0831700	heat shock protein 70	protein coding gene	11119.3	1.08633	0.296239	2.29e-05	0.00120711
PF3D7_1432400	leucine-rich repeat protein	protein coding gene	987.359	1.0912	0.262292	2.8e-06	0.000289
PF3D7_0113300	Plasmodium exported protein (hyp1), unknown function	protein coding gene	212.849	1.09744	0.326389	6.17e-05	0.00246158
PF3D7_0529200	sugar transporter, putative	protein coding gene	134.595	1.09798	0.375683	0.000278	0.0073084
PF3D7_1105200	WD repeat-containing protein WRAP73, putative	protein coding gene	58.2235	1.09942	0.450561	0.000986	0.0168078
PF3D7_1214600	adrenodoxin-type ferredoxin, putative	protein coding gene	448.758	1.1008	0.294336	1.55e-05	0.000902
PF3D7_1147500	protein farnesyltransferase subunit beta	protein coding gene	110.406	1.10691	0.375201	0.000231	0.00622977
PF3D7_0411400	DEAD box ATP-dependent RNA helicase, putative	protein coding gene	417.944	1.10788	0.292672	1.3e-05	0.000804
PF3D7_1213500	integral membrane protein GPR180, putative	protein coding gene	47.286	1.10959	0.502232	0.00171902	0.024352
PF3D7_0921100	conserved Plasmodium protein, unknown function	protein coding gene	68.1619	1.11144	0.417204	0.000552	0.0117899
PF3D7_0805900	conserved protein, unknown function	protein coding gene	130.101	1.11566	0.372627	0.000191	0.00536624
PF3D7_1015300	methionine aminopeptidase 1b, putative	protein coding gene	520.379	1.11932	0.317712	3.37e-05	0.00164402
PF3D7_1146000	ribosome assembly protein 4, putative	protein coding gene	166.912	1.12139	0.351786	0.000111	0.00362442
PF3D7_1149400	Plasmodium exported protein, unknown function	protein coding gene	1308.15	1.12454	0.263612	1.78e-06	0.00021
PF3D7_1147800	membrane associated erythrocyte binding-like protein	protein coding gene	49.3881	1.12639	0.568224	0.00230177	0.0295651
PF3D7_1039000	serine/threonine protein kinase, FIKK family	protein coding gene	52.3594	1.12836	0.524616	0.00181484	0.0251131
PF3D7_0922400	para-aminobenzoic acid synthetase	protein coding gene	168.355	1.12915	0.391583	0.000297	0.00759027
PF3D7_1407900	plasmepsin I	protein coding gene	2591.31	1.13188	0.260633	1.2e-06	0.000168
PF3D7_0918400	conserved Plasmodium protein, unknown function	protein coding gene	384.026	1.13642	0.344353	7.28e-05	0.00277022
PF3D7_1340500	inner centromere protein, putative	protein coding gene	269.409	1.13785	0.34426	7.54e-05	0.00283207
PF3D7_1338800	CPW-WPC family protein	protein coding gene	265.184	1.14106	0.324992	3.4e-05	0.00164402
PF3D7_0304500	1-cys-glutaredoxin-like protein-1	protein coding gene	631.198	1.15007	0.342185	5.7e-05	0.00233437
PF3D7_1453600	RAP protein, putative	protein coding gene	192.787	1.15433	0.333494	4.44e-05	0.00192283
PF3D7_1429300	CPW-WPC family protein	protein coding gene	326.092	1.16627	0.32092	2.1e-05	0.00115751
PF3D7_1466700	60S ribosome subunit biogenesis protein NIP7, putative	protein coding gene	152.145	1.17196	0.368526	0.000112	0.00362874
PF3D7_1372500	stevor, pseudogene	pseudogene	64.3393	1.17571	0.459514	0.000674	0.0133522
PF3D7_0920800	inosine-5'-monophosphate dehydrogenase	protein coding gene	498.796	1.17979	0.337696	3.71e-05	0.00171521
PF3D7_1476400	serine/threonine protein kinase, FIKK family, pseudogene	pseudogene	202.278	1.17999	0.39538	0.00021	0.00578467
PF3D7_1302900	conserved protein, unknown function	protein coding gene	129.61	1.18115	0.41398	0.00031	0.00788449
PF3D7_1204600	cytidine deaminase, putative	protein coding gene	289.627	1.18885	0.306795	8.79e-06	0.000613
PF3D7_0920000	elongation of fatty acids protein, putative	protein coding gene	489.423	1.20345	0.38092	0.000109	0.003586
PF3D7_1104600	radial spoke head protein, putative	protein coding gene	47.83	1.21207	0.472909	0.000613	0.0127172
PF3D7_1134000	heat shock protein 70	protein coding gene	6685.29	1.2133	0.299449	3.84e-06	0.00035
PF3D7_1407600	conserved Plasmodium protein, unknown function	protein coding gene	65.2643	1.21352	0.532442	0.00147166	0.0222572
PF3D7_1212200	conserved protein, unknown function	protein coding gene	398.932	1.21822	0.300115	3.7e-06	0.000349
PF3D7_1415800	ribosomal RNA small subunit methyltransferase A1	protein coding gene	240.245	1.23336	0.307201	4.72e-06	0.0004
PF3D7_1319900	conserved Plasmodium protein, unknown function	protein coding gene	118.178	1.23803	0.453747	0.000412	0.0095867
PF3D7_1115100	conserved protein, unknown function	protein coding gene	94.9611	1.24012	0.356197	3.59e-05	0.00168304
PF3D7_1014700	prohibitin 2, putative	protein coding gene	370.101	1.24965	0.291621	1.39e-06	0.000173
PF3D7_0725300	WD repeat-containing protein, putative	protein coding gene	138.842	1.26639	0.362358	3.5e-05	0.00167829
PF3D7_0727200	cysteine desulfurase IscS	protein coding gene	338.081	1.28073	0.334696	1e-05	0.00068
PF3D7_1026200	conserved protein, unknown function	protein coding gene	240.394	1.28073	0.41323	0.000134	0.00419299
PF3D7_1363800	nuclear fusion protein, putative	protein coding gene	176.871	1.30463	0.409285	9.59e-05	0.00334169
PF3D7_0904300	conserved protein, unknown function	protein coding gene	55.5513	1.31732	0.460136	0.000286	0.00744703
PF3D7_1029100	conserved Plasmodium protein, unknown function	protein coding gene	681.076	1.37241	0.267702	2.21e-08	9.91e-06
PF3D7_1412500	actin II	protein coding gene	288.919	1.41556	0.287006	6.3e-08	1.47e-05
PF3D7_1122900	dynein heavy chain, putative	protein coding gene	35.1664	1.42077	0.573876	0.000564	0.0119652
PF3D7_1118800	actin-related protein 2/3 complex subunit 1, putative	protein coding gene	125.544	1.42258	0.370159	8.79e-06	0.000613
PF3D7_1134700	DNA-directed RNA polymerase I subunit RPA2, putative	protein coding gene	390.185	1.43947	0.290569	5.03e-08	1.46e-05
PF3D7_1040200	stevor	protein coding gene	37.9893	1.47366	0.556811	0.000393	0.00930151
PF3D7_1361000	protein arginine N-methyltransferase 5, putative	protein coding gene	122.95	1.47637	0.36687	4.24e-06	0.000373
PF3D7_0611500	EF hand domain-containing protein, putative	protein coding gene	20.7969	1.50869	0.845399	0.00339282	0.0377926
PF3D7_0410600	armadillo-type repeat protein ATRP	protein coding gene	458.179	1.51542	0.283022	6.12e-09	4.11e-06
PF3D7_1136100	conserved Plasmodium protein, unknown function	protein coding gene	45.2562	1.52339	0.613807	0.000715	0.0138629
PF3D7_1031900	conserved Plasmodium protein, unknown function	protein coding gene	103.143	1.52976	0.431951	2.84e-05	0.00143906
PF3D7_0302300	erythrocyte membrane protein 1 (PfEMP1), pseudogene	pseudogene	82.0459	1.5443	0.445876	2.99e-05	0.00149829
PF3D7_1372600	rifin	protein coding gene	24.6421	1.57242	0.842564	0.00223382	0.0289695
PF3D7_1139500	AAA family ATPase, putative	protein coding gene	21.197	1.61138	0.705942	0.00115589	0.0187491
PF3D7_0532800	stevor, pseudogene	pseudogene	38.0817	1.61595	0.561703	0.000217	0.00591709
PF3D7_1253300	Plasmodium exported protein (PHISTa), unknown function, pseudogene	pseudogene	62.035	1.6223	0.458401	2.82e-05	0.00143906
PF3D7_1453500	NAD(P) transhydrogenase, putative	protein coding gene	19.1497	1.66103	0.841035	0.00242135	0.030661
PF3D7_1028100	protoporphyrinogen oxidase	protein coding gene	68.0563	1.6657	0.438211	7.64e-06	0.000562
PF3D7_0919500	major facilitator superfamily domain-containing protein, putative	protein coding gene	113.951	1.68809	0.451118	1.32e-05	0.000804
PF3D7_0315200	circumsporozoite- and TRAP-related protein	protein coding gene	18.2349	1.72059	0.923321	0.00262533	0.032035
PF3D7_1464300	conserved Plasmodium protein, unknown function	protein coding gene	16.575	1.75538	0.894618	0.00198475	0.026794
PF3D7_1000600	rifin	protein coding gene	67.2423	1.79602	0.440709	2.41e-06	0.000259
PF3D7_0516500	major facilitator superfamily domain-containing protein, putative	protein coding gene	94.5422	1.87198	0.403504	2.65e-07	4.44e-05
PF3D7_0401700	Plasmodium exported protein, unknown function, pseudogene	pseudogene	227.956	1.87476	0.320805	2.93e-10	2.98e-07
PF3D7_1211100	HSP20-like chaperone, putative	protein coding gene	18.0183	1.89673	0.937497	0.00240986	0.0305875
PF3D7_0625900	conserved Plasmodium protein, unknown function	protein coding gene	14.5268	1.91536	0.880669	0.00122223	0.0194545
PF3D7_0819200	perforin-like protein 5	protein coding gene	29.7044	2.10273	0.608569	4.43e-05	0.00192283
PF3D7_1216700	perforin-like protein 2	protein coding gene	98.9968	2.2612	0.451355	4.35e-08	1.46e-05
PF3D7_0408600	sporozoite invasion-associated protein 1	protein coding gene	183.392	2.3326	0.471435	5.77e-08	1.47e-05
PF3D7_1002300	conserved Plasmodium protein, unknown function	protein coding gene	12.5192	2.67654	1.0402	0.000779	0.0146696
PF3D7_0832000	stevor	protein coding gene	28.5861	2.7258	0.657416	2.04e-06	0.000233
PF3D7_0223100	rifin	protein coding gene	7.24288	5.43545	2.54401	0.000138	0.00426887

### Sheet: Supp. Table 3 DE genes with PQS
Gene	Product Description		Strand	Dataset			G4/PQS motif	DE Gene expression profile
				rG4	rG4 + PDS	G4Hunter 1.25		QF-	CX -	CX +
PF3D7_0317100	6-cysteine protein B9		-			+	GAGGGATGAATAGGGGATGGCACGTGG			+
PF3D7_0105300	cyclase-associated protein	CDS	-		+		GGACAGGATGAAGAATGGACGG		+
			-		+		TTTTTCAAGGTATACAACTTAAAGATGATCAGTGGGATGTTATAAATTACAAAGATGGGA		+
PF3D7_0201500	Plasmodium exported protein (hyp9); unknown function	CDS	-		+		AAAAAAAAAAGAAAGGGAAAACCTAGGATAAGATATATTGCAGAGATGGTTGGATATGGT		+
PF3D7_0202100	liver stage associated protein 2	CDS	-		+		GGCATTATAGTCATTCTCTTTTGAGAGATAAATTTAATAAAATGAAAAGTTCGTTATGGA	+	+
			-		+		CATTCTCTTTTGAGAGATAAATTTAATAAAATGAAAAGTTCGTTATGGAGTATTTGTGGG	+	+
PF3D7_0206200	pantothenate transporter	CDS	+		+		GTTGCCTTAAAATATTTCGGTGGTATTAGAGGATGGAGATTATGTTTTATAGTTGTGGGT	+	+
			+		+		GGTGGTATTAGAGGATGG	+	+
PF3D7_0206800	merozoite surface protein 2	CDS	-		+		GGTGGTAGTGCTGGTGGTAGTGCTGGTGGTAGTGCTGGTGG		+
			-		+		GGTGGTAGTGCTGGTGGTAGTGCTGGTGGTAGTGCTGGTGG		+
			-		+		GGTTCTAGAAATAATCATCCACAAAATACTTCTGATAGTCAAAAAGAATGTACCGATGGT		+
			-		+		GGTAGTGCTGGTGGTAGTGCTGG		+
			-		+		GGTGGTAGTGCTGGTGGTAGTGCTGGTTCTGGTGATGGTAATGGTGCAGATGCTGAGGGA		+
			-		+		GGTGGTAGTGCTGGTGGTAGTGCTGGTGGTAGTGCTGGTGG		+
PF3D7_0207000	merozoite surface protein 4	CDS	-	+	+		TGGCCATGTTGGAGAGGAGGAAGACCACAACGAAGGAGAAGGAGAACATGAAGAGGAGGA		+
			-		+		TAGAAGAGTAAAATGTAAATGTAAAGAAGGATATAAATTAGAAGGTATTGAATGTGTTGA		+
			-		+		GGTGGCCATGTTGGAGAGGAGG		+
			--		+		TGAACAAGGAGAAGAAAGTCATAAAAAAGAAAATTCCCAAGAAAGCGCGAATGGTAAGGA		+
			-		+		ATTCTAGGGGAAGAAAAACCAAATGTGGACGGAGTAAGTACTAGTAATACTCCTGGAGGA		+
PF3D7_0404700	dipeptidyl aminopeptidase 3	CDS	-		+		GGGTACCAACTGGGGGAATTCAGGG		+
PF3D7_0405900	apical sushi protein	CDS	-		+		AATATATATATATATATATATTTTTTTTTTTTAAAGGCTAATATTGAAAATGCAGAAGGA		+
PF3D7_0423400	apical asparagine-rich protein AARP	5UTR	+		+		GGATGGGTGGTGAGGGG	+	+
		3UTR;CDS	+		+		ATTAATCGGAGTACCCTAAATTTTTTTTTTTTTTTTTTTTATATATGTGTGTGTGTGTGT	+	+
PF3D7_0508900	conserved Plasmodium protein; unknown function	CDS	+	+	+		GGATGGTGAAGAGGAGG		+
			+		+		TGAAGTAGAAGATGATGAAGATGTCGAAGAGGGAGAGTTAGAGGGTGATGAAGAGGAGGA		+
			+	+			GATCAACAAAGAAAAAGAAAGTAAAAAAAAAAATGGTAAGAAAATATTTATGAGGGGGGA		+
			+	+			GGTGATGAAGAAGAGGAAGAGGAAGTGG		+
PF3D7_0523000	multidrug resistance protein 1	CDS	+		+		TTATCTTTTACATGTGATAGTAAAAAAACTACAGCAATCGTTGGAGAAACAGGTAGTGGA			+
PF3D7_0528400	palmitoyltransferase DHHC7	CDS	+		+		GTTTTTATGTATATATTTTTATATGTTTAAATTTTCCAGAGGAATTATTGAGATGGGGGT		+
PF3D7_0604100	transcription factor with AP2 domain(s)	CDS	-		+		CTTATTTTCATTACATATATTGGCAGTTGGATGGAATGTAAATAAAGGGGATGGTATGGA		+
			-		+		GTAGAGTGGTTAGAGAATGGCGTCCCTATGAAAGCTAGATGGTCATGTAAAAAAGTAGGT		+
PF3D7_0607700	conserved Plasmodium protein; unknown function	CDS	+		+		AACCTAAACAATGTCAACAATATGAGTAATATATATAATGTGGTGGATGCAAAGAACGGG		+
PF3D7_0704500	serine/threonine protein kinase; putative	CDS	-	+	+		TATAACCAATCTTGGTTTGATTAAAAAAGTTGGGGAAGATGAAAAAAAGGGGAAAGGGGA		+
			-		+		AATGAATGAAGACTTTAAGGAAAAGCATAAAATAATGGAGGATGTTATGAAATTGGTGGA		+
			-		+		TAAAATGTAAAGATATAGAAAGCAAGAAATATATTGTAAGAAGGTTTGATAAAAGAAGGA		+
PF3D7_0709000	chloroquine resistance transporter	CDS	-		+		TTTTTTTTTTTTTTTTTTCCCTTGTCGACCTTAACAGATGGCTCACGTTTAGGTGGAGGT			+
PF3D7_0709200	glutaredoxin-like protein	CDS	-		+		GGGTGAGGGGGAAGAGG		+
PF3D7_0722200	rhoptry-associated leucine zipper-like protein 1	CDS	+	+	+		TGTGGCACATACAGGGGTAAATAAAAAAGGGGAAACAAAAAATGAGGAGGTTGAGAAGGA		+
			+		+		AGTTCCTAATGTGGCACATACAGGGGTAAATAAAAAAGGGGAAACAAAAAATGAGGAGGT		+
			+		+		AACAAAAAATGAGGAGGTTGAGAAGGAAGAAAATGAAAATGAAGAGATTGAAAAGGAGGA		+
PF3D7_0808000	conserved Plasmodium protein; unknown function	CDS	+	+	+		AATTTTTATATTTCTTTTTCGGATAAGGGTGGGCATAGTGGATATGATTCTTCATCGGGT		+
PF3D7_0831700	heat shock protein 70	CDS	-		+		CCAAATTACTATTACAAATGATAAAGGAAGATTATCAAAAGATGATATCGATCGTATGGT			+
			-		+		GGTTTAGATAAAAAAGGAAAAGGTGAACAAAATATTCTTATTTTCGATTTAGGAGGAGGA			+
PF3D7_0902300	serine/threonine protein kinase; FIKK family	CDS	-		+		GGTTATAATACGGAGAGAGGTAGGGG	+	+
PF3D7_0920800	inosine-5'-monophosphate dehydrogenase	CDS	-		+		TGAATATTATTTTGAAAATAACGTCCGTTTAAAAATATATAGAGGTATGGGTAGTATGGA			+
PF3D7_1010300	succinate dehydrogenase subunit 4; putative	CDS	+		+		AGTCCCAGGATTATATGGATTTAAGAATGTAGTGAATAAATTACTAGGAACGGGTGTGGA	+	+
PF3D7_1014700	prohibitin; putative	CDS	+		+		GGTGTAACTTCATTTGGTAGTTGGTTTTTTAAAAATAGCTTATATAATGTAGAGGCGGGG			+
PF3D7_1035400	merozoite surface protein 3	CDS	+		+		AATGTAAATACTACAATTACTGGTAATGATTTTAGTGGTGGAGAATTTTTGTGGCCTGGT		+
			+		+		GGTTGGGAATTTGGAGGAGG		+
PF3D7_1035200	S-antigen	CDS	+		+		TAATGAAAAAAATGGTAAAGGACAAAAATATGAAGATTTAGAAGAAGAAAAAGAAGGCGA		+
PF3D7_1116000	rhoptry neck protein 4	CDS	-		+		CAAACACATCACGCACATATCATTACACCAGTAGGAGGGGAACATGCACATGGGCAAGGA		+
PF3D7_1118700	myosin light chain B	CDS	-		+		TAAAAAAGAAATATATTCATCTTAAAGAAAATATGGACACCATATTGGACGTCGAAAGGA		+
			-	+			GGAGAGAAGAGGAGGAGG		+
			-	+			AAGAAAAAGGAGAGAAGAGGAGGAGGAAGAACAAAAAAAAAGGAAAGAAGAAGAGGAGGA		+
			-		+		ATATATATATTTTTTCTTTCCGAAAAATTGTAGGGTGACAAGATTATTTTAATGGATGGA		+
PF3D7_1134000	heat shock protein 70	CDS	+		+		TTTGATATTTCTATTTTAGAAATTTTAAGTGGTGTTTTTGAAGTGAAGGCTACGAACGGT			+
			+		+		GGAAGGTAAACAAGGAAAGG			+
PF3D7_1136000	conserved Plasmodium protein; unknown function	CDS	+		+		TTACTTAATGAACAAAGAAAAGAATACAAATTTTGGTTTTTGTAATAATAGGAAGGGGGA		+
PF3D7_1228600	merozoite surface protein 9	CDS	-		+		ATTTCAACAAAATATTCTAGAAAATGATGTTCTTAATCAAGAAACGGAGGAAGAAATGGA		+
			-		+		ACAGGAAATAATTTTATGGATGTTGTTAAAAATACATTAGCTCAATCAGGTGGATTAGGA		+
			-		+		AGAAGAAAAAGAAGAAGAAAAAAAAGAAAAAGAAGAAGAACAAGAAGAAGAAGAAGAAGA		+
			-		+		GAAGAAAAAGAAGAAGAAAAAAAAGAAAAAGAAGAAGAACAAGAAGAAGAAGAAGAAGAA		+
			-		+		TGCAAAGAATTACTTAAGGAAAAACAATACACAGATTCAGTTACATATTTAATGGATGGT		+
PF3D7_1237200	conserved Plasmodium protein; unknown function	CDS	+		+		GATGATAATTATTCCAAAAGAAATAGCGAACAAAGCGATGCTGAAGAAAGTTCCGAGGGT			+
PF3D7_1302900	conserved Plasmodium protein; unknown function	5UTR	+		+		TACATGTATGTAATAACAATGGTGAACACAAAAGGAAAATATAAATAAATGGAGGCTGGT			+
PF3D7_1312100	conserved Plasmodium protein; unknown function	CDS	-		+		GAATTGAAGGATACAACAAATTGGAAACACATTATATATAATGAAAAAGAAACGAAAGGT		+
PF3D7_1335100	merozoite surface protein 7	CDS	-		+		AAAAATGAACAAGAGATATCAACACAAGGACAAGAAGTACAAAAACCAGCACAAGGAGGA		+
PF3D7_1407600	conserved Plasmodium protein; unknown function	CDS	-		+		TATATAAGATTAATCGTGTAAAATTAGAAAAAGAGGATAATAATAATGGGAGGATAAGGT			+
PF3D7_1407900	plasmepsin I	CDS	+		+		GGTATAGTAGGTTTAGGATGG			+
PF3D7_1409100	aldo-keto reductase; putative	CDS	+		+		GGATAATGGAAGGATTAAAGG		+
			+		+		TCAAGGAATGTTAATAAATTAGAATATGGAGATTATTATTTAAGTTGGATAATGGAAGGA		+
PF3D7_1410400	rhoptry-associated protein 1	CDS	+		+		TTCTATTTGGGTAGCTTAGTAATAATATTCCATGTACTCTTCCGTAATGTCGCTGATGGT		+
PF3D7_1431400	conserved Plasmodium protein; unknown function	CDS	-	+	+		GGAAGGTGATGAAGGGGAAGGGGAAGGGG		+
			-	+	+		GGGGAAGGGGAAGGGGAAGGAG		+
			-	+			GATGGGGTTAGGGGGTTGTGTGTTGAAATTTGATAATGAGCACATAAAATGAGATAAGGA		+
			-	+			GGGGAAGGGGAAGGGGAAGGAGAAGAGG		+
PF3D7_1449200	conserved Plasmodium protein; unknown function	CDS	+		+		GTTGCAAAAAAAAAAGACGTTAAAGTTGCTCTTAAAAAGAAACCAATGAAGAGCACTGGA		+
			+		+		ACTGGAAAATTAGCCAAAATTAAGGCTGCAAAAGTTAAGGCTGCAAAAGTTAAGGGAGGT		+
			+		+		AAAGAAACCAATGAAGAGCACTGGAAAATTAGCCAAAATTAAGGCTGCAAAAGTTAAGGC		+
PF3D7_1000600	rifin	CDS	-	+		+	GGAAGTGTTGGATTATTCGGGGG			+
PF3D7_0516600	sporozoite surface antigen MB2	CDS	-		+		AAAAAAAGGAGTATGGACTTATAACACAAAATATAAGAGCGTTTAAAGCAACCGTAAGGA	+
		CDS	-		+		GATGATAATATGACAAGGGATGATAATATGACAAGTGATGATAATATGACAAGGGATGGT	+
PF3D7_0726100	Plasmodium exported protein%2C unknown function	CDS	-		+		TCTTTAATTCTTTTTTGCTGTAGCGTTTTTTCAGCGGGTGGTGCATTCGTAGGTTTGGGT	+
		3UTR	-		+		AGGAGTGCATTATGAATACGTTTTAATTAATGTAGATATGAATAATATTATGGAGGGGGA	+
PF3D7_0726000	28S ribosomal RNA	non_coding	+		+	+	GAAAAAAGTAGGTAAGGGAAGTCGGCAAAATAGATCCGTAACTTCGGGAAAAGGATTGGC	+
PF3D7_1022100	conserved Plasmodium protein%2C unknown function	CDS	-		+		GGTTGTGGGCATGGTTTAGTTGG	+
PF3D7_1356900	protein kinase 5	CDS	-	+			ATTTATTTATTTTAATTATTCTTATCCATTTTATAAACTACATTGTATAGGAGGGTTGGA	+

### Sheet: Supp. Table 4 Oligos
Oligo Name	Sequence	Description
G1	TTTAGGGTTCAGGGTTTAGGGTTCAGGGTTT	G4 containing oligo
AT	TTAAAATTTATAATTATAAATTTTAA	AT only containing oligo
G2	GGGTTTAGGGTTTAGGGTTTAGGG	G4 containing oligo
TRUNC	TTTAGGGTTCAGGGTTTAGGGTTCA	Truncated version of G1 missing G tetrad
SCRAM	GTGTATGTGTCATGTGTATGCGTGTGAGTG	Scramble of G1
pf0315200 F	TAATTCAACTGAGATGGAAG	qPCR test primers
pf0315200 R	TTTTAGAACAAGATGACCAA
pf0419700 F	TAAATCATACGCTCTCAGAA
pf0419700 R	TAATCTGATGAGGATGGAAG
pf0223100 F	GTCACCATTTCTTTATAGGT
pf0223100 R	TAACTTCTTTCATTTGTGGA
pf1035200 F	ATCTTGTCTGTTACATTATGTTTG
pf1035200 R	AGATATTTGATAATCCTTCATCTG
pf0408600 F	ATATGGGTTAATACCGTTTC
pf0408600 R	TTCTAATTTTGTAGCCCATT
pf0532800 F	TGCAGAAGTTCTTGGC
pf0532800 R	GCGGTAGCATTTCCTATGGCA
PF3D7_0717700 F	AAGTAGCAGGTCATCGTGGTT	qPCR housekeeping
PF3D7_0717700 R	TTCGGCACATTCTTCCATAA
PF3D7_1444800 F	TGTACCACCAGCCTTACCAG	qPCR housekeeping
PF3D7_1444800 R	TTCCTTGCCATGTGTTCAAT
PF3D7_0708800 F	GCAGGGAAAGGTTTTTCAAG	cDNA intron check
PF3D7_0708800 R	AAAGCTGAATCTTGGCCCGTT
